# Retroconversion of estrogens into androgens by bacteria *via* a cobalamin-mediated methylation

**DOI:** 10.1101/714501

**Authors:** Po-Hsiang Wang, Yi-Lung Chen, Sean Ting-Shyang Wei, Kan Wu, Tzong-Huei Lee, Tien-Yu Wu, Yin-Ru Chiang

**Author notes:** Author contributions: Y.-R.C. conceptualize this research; P.-H.W., Y.-L.C., K.W. and T.-Y.W. performed experiments; T.-H.L. performed NMR-based structure elucidation; S.T.-S.W performed bioinformatic analysis; P.-H.W., Y.-L.C., and Y.-R.C. analyzed data; and P.-H.W. and Y.-R.C. wrote this manuscript with helps from all the co-authors. Earth-Life Science Institute, Tokyo Institute of Technology, Tokyo, Japan (Po-Hsiang Wang). State Key Laboratory of Marine Environmental Science, Xiamen University, China (Yi-Lung Chen). To whom correspondence should be addressed. Yin-Ru Chiang. Biodiversity Research Center, Academia Sinica, 128 Academia Road Sec. 2, Nankang, Taipei 115, Taiwan.

## Abstract

Steroid estrogens modulate physiology and development of vertebrates. Biosynthesis of C_18_ estrogens from C_19_ androgens by the O_2_-dependent aromatase is thought to be irreversible. Here, we report a denitrifying *Denitratisoma* sp. strain DHT3 capable of catabolizing estrogens or androgens anaerobically. Strain DHT3 genome contains a polycistronic gene cluster *emtABCD* differentially transcribed under estrogen-fed conditions. *emtABCD* encodes a cobalamin-dependent methyltransferase system conserved among estrogen-utilizing anaerobes; *emtA*-disrupted strain DHT3 can catabolize androgens but not estrogens. These data, along with the observed androgen production in estrogen-fed strain DHT3 cultures, indicate the occurrence of a cobalamin-mediated estrogen methylation to form androgens. Consistently, the estrogen conversion into androgens in strain DHT3 cell-extracts requires methylcobalamin and is inhibited by propyl-iodide, a specific inhibitor of cobalamin-dependent enzymes. The identification of the cobalamin-mediated estrogen methylation thus represents an unprecedented metabolic link between cobalamin and steroid metabolism and suggests that retroconversion of estrogens into androgens occurs in the biosphere.
