## Supplemental Table S6 for "Retroconversion of estrogens into androgens by bacteria *via* a cobalamin-mediated methylation"

### Sheet: 工作表1
Table S6. Selection of the bacteria used for comparative analysis of the gene organization for HIP degradation in Fig. 6
Group	Scientific name	Isolation site	Degradation capability	GenBank accession
γ-proteobacteria	Pseudoalteromonas haloplanktis strain TAC125	Antarctic coastal sea water	ND	NC_007481.1
				NC_007482.1
	Aliiglaciecola lipolytica	coastal surface seawater near Tianjin city, China	ND	BAEN00000000.1
	strain E3
	Shewanella pealeana	squid Loligo peali	testosterone and cholate (aerobic)	NC_009901
	ATCC 700345
	Marinobacterium stanieri	seawater	ND	FTMN00000000.1
	DSMZ 7027
	Marinobacterium stanieri	coastal lagoon in Chuuk State in Micronesia	ND	AFPL00000000.1
	strain S30
	Pseudomonas putida	hospital patient	ND	NC_021505
	strain H8234
	Pseudomonas resinovorans	activated sludge	testosterone (aerobic)	AP013068.1
	strain CA10			AP013069.1
	Pseudomonas sp. strain Chol1	soil from a meadow close to the University of Konstanz	cholate (aerobic and anaerobic)	AMSL00000000.1
	Endozoicomonas montiporae	coral Montipora aequituberculata	testosterone (aerobic)	CP013251
	strain CL-33
	Zhongshania aliphaticivorans strain SM2	coastal attached ice and surface seawater of the Antarctic	ND	NZ_CP014544
	marine gamma proteobacterium HTCC 2080	Oregon coastal water collected at hydrostation NH5	ND	AAVV00000000.1
	SAR86E	Seawater was collected at the Scripps Institution of Oceanography pier	ND	AMWX00000000.1
β-proteobacteria	Thauera terpenica strain 58Eu	ditch in a forest	testosterone (anaerobic)	NZ_ATJV00000000.1
	Denitratisoma oestradiolicum DSM 16959	activated sludge	estradiol and estrone (anaerobic)	NCXS00000000
	Denitratisoma sp. strain DHT3	activated sludge from the Dihua Sewage Treatment plant, Taiwan	estradiol, estrone, testosterone and AD (anaerobic)	CP020914
	(Continued)
	Sterolibacterium denitrificans DSM 13999	upflow sludge bed anoxic reactor, Uruguay	cholesterol, β-sitosterol, stigmasterol, ergosterol, testosterone and AD (Anaerobic); cholesterol (aerobic)	LT837803
				LT837804
				LT837805
				LT837806
	Comamonas testosteroni	activated sludge	testosterone (aerobic)	NC_013446
	strain CNB-2
	Burkholderia cepacia	ginger Zingiber officinale	ND	NC_018513.1
	strain GG4			NC_018514.1
	Cupriavidus necator	active sludge from the Weende-Quelle	testosterone (aerobic)	NC_008313.1
	ATCC 17699			NC_008314.1
				NC_005241.1
	Cupriavidus necator strain N-1	soil	ND	NC_015726.1
				NC_015723.1
				NC_015727.1
				NC_015724.1
	Steroidobacter denitrificans	anoxic digested sludge	testosterone amd AD (aerobic, anaerobic); estradiol and estrone (anaerobic)	NZ_CP011971
	DSM 18526
α-proteobacteria	Sphingomonas sp. strain KC8	activated sludge	testosterone, estradiol, and estrone (aerobic)	CP016306
	Sphingomonas wittichii	Elbe river	ND	NC_009511.1
	strain RW1			NC_009507.1
				NC_009508.1
	Altererythrobacter estronivorus strain MH-B5	Yundang lagoon	estradiol and estrone (aerobic)	JRQQ00000000.1
	Novosphingobium aromaticivorans DSMZ 12444	depth of 410m at a drill site in South Carolina	ND	NC_007794.1
				NC_009426.1
				NC_009427.1
	Novosphingobium tardaugens NBRC 16725	sewage treatment plant in Tokyo	estradiol and estrone (aerobic)	BASZ00000000.1
Actinobacteria	Actinoplanes missouriensis	barnyard soil near Hamilton, Missouri, USA	cholesterol (aerobic)	NC_017093
	strain 431
	Salinispora arenicola	tropical marine sediment	cholesterol (aerobic)	NC_009953
	strain CNS-205
	Thermomonospora curvata ATCC 19995	straw	cholate (aerobic)	NC_013510
	(Continued)
	Amycolatopsis sp. ATCC 39116	soil	cholesterol and testosterone (aerobic)	AFWY00000000.3
	Nocardia farcinica	human brain	ND	NC_006361.1
	strain IFM 10152			NC_006362.1
				NC_006363.1
	Rhodococcus erythropolis	Pacific Ocean	ND	NC_012490.1
	strain PR4			NC_007486.1
				NC_007487.1
				NC_007491.1
	Rhodococcus jostii strain RHA1	lindane contaminated soil	cholesterol (aerobic)	NC_008268.1
				NC_008269.1
				NC_008270.1
				NC_008271.1
	Tsukamurella paurometabola DSMZ 20162	bed bugs Cimex lectularius	ND	NC_014158.1
				NC_014159.1
	Gordonia sp. strain KTR9	semiarid soil at an explosives manufacturing facility	ND	NC_018581.1
				NC_018582.1
				NC_018580.1
				NC_018583.1
	Hoyosella subflava	crude oil-polluted soil	cholesterol (aerobic)	NC_015564.1
	strain DQS3-9A1			NC_015560.1
				NC_015561.1
	Mycobacterium smegmatis	mostly found in the soil, water, and plants	cholesterol (aerobic)	NZ_CP009494
	strain MC2 155
	Mycobacterium tuberculosis strain H37Rv	pathogen living in the host	cholesterol (aerobic)	NC_000962
